# Finishing a complete giraffe genome from telomere to telomere with Verkko-Fillet

**DOI:** 10.1101/2025.10.01.679366

**Authors:** Juhyun Kim, Benjamin D Rosen, Sarah E Fumagalli, Kristen L Kuhn, Amy Long, Jeffrey J Schoenebeck, Heather Schwartz, Lan Wu-Cavener, Aleksey V Zimin, Douglas R. Cavener, Timothy P.L. Smith, Adam M. Phillippy, Sergey Koren, Arang Rhie

## Abstract

High-quality genome assemblies are essential for understanding speciation, evolution, and for building reference genomes and pan-genomes. Despite major advances in long-read sequencing technologies and graph-based assembly algorithms, current assemblies often remain incomplete and require refinement, including correction of haplotype switching and resolution of gaps, particularly within repetitive regions such as ribosomal DNA clusters and recent segmental duplications. These limitations largely stem from challenges in graph curation and are not adequately addressed by conventional polishing methods, which focus primarily on nucleotide-level corrections. To overcome these issues, we developed Verkko-Fillet, a Python-based interactive framework for genome graph inspection, editing, and curation that also provides step-by-step guidelines for downstream polishing. Verkko-Fillet takes as input Verkko output files, including the assembly graph, haplotype paths, Hi-C contacts, and additional ONT reads or alternative assemblies aligned to the graph, and offers tools for visualizing, modifying, and exporting curated assembly graphs. It enables users to track changes, resolve complex structural features, fill gaps, and enhance assembly quality beyond conventional polishing. As a case study, we applied Verkko-Fillet to the giraffe genome (*Giraffa tippelskirchi*), refining a draft assembly (QV 61.5) to a telomere-to-telomere (T2T) reference genome (QV 73.6) by improving both contiguity and completeness. Along with the T2T diploid giraffe genome, we provide gene annotations on this assembly as a valuable resource. Our results highlight the critical role of graph-based curation in producing high-quality, gapless, T2T assemblies that are ready for downstream biological analyses.
