## Supplementary material for "Finishing a complete giraffe genome from telomere to telomere with Verkko-Fillet": Table S

### Sheet: S1
Supplementary Table 1. Quality improvements in each T2T-mGirTip1 assembly versions using the Verkko-Fillet workflow. QV for chr1_pat is shown for the two contigs before joining to a chromosome.
	T2T-mGirTip1v0.1			T2T-mGirTip1v0.2			T2T-mGirTip1v1.0
	QV	TEL	GAP	QV	TEL	GAP	QV	TEL	GAP	Primary
chr1_mat	67.2146	pq	6	69.4814	pq	0	75.6412	pq	0	*
chr2_mat	73.1596	pq	0	73.1596	pq	0	77.4927	pq	0
chr3_mat	72.9163	pq	0	72.9163	pq	0	80.9469	pq	0	*
chr4_mat	68.3565	pq	1	72.0424	pq	0	78.1482	pq	0	*
chr5_mat	70.1927	pq	1	72.6101	pq	0	80.0137	pq	0	*
chr6_mat	72.22	pq	0	72.22	pq	0	79.9626	pq	0	*
chr7_mat	67.0505	pq	1	67.7105	pq	0	76.7466	pq	0
chr8_mat	68.3886	pq	1	69.9227	pq	0	77.5403	pq	0	*
chr9_mat	69.0864	pq	1	71.6048	pq	0	78.4392	pq	0	*
chr10_mat	69.471	pq	1	71.5066	pq	0	79.7661	pq	0	*
chr11_mat	60.5087	q	4	67.8271	pq	0	70.2007	pq	0
chr12_mat	73.6913	pq	0	73.6913	pq	0	79.2899	pq	0
chr13_mat	68.4702	pq	1	71.0893	pq	0	81.389	pq	0	*
chr14_mat	61.7228	q	2	63.2882	pq	1	64.0459	pq	1
chr1_pat	66.5345/65.8425	p/q	2025-03-01	68.4283	pq	0	72.3769	pq	0
chr2_pat	70.8588	pq	0	70.8588	pq	0	79.8754	pq	0	*
chr3_pat	71.1894	pq	0	71.1894	pq	0	77.5672	pq	0
chr4_pat	64.8251	pq	4	70.7072	pq	0	77.0419	pq	0
chr5_pat	70.8733	pq	1	71.8264	pq	0	75.9282	pq	0
chr6_pat	66.993	pq	2	69.9015	pq	0	72.2183	pq	0
chr7_pat	62.0297	pq	2	70.4032	pq	0	77.374	pq	0	*
chr8_pat	60.4297	pq	4	69.8121	pq	0	75.4083	pq	0
chr9_pat	67.4827	pq	2	69.6501	pq	0	77.0346	pq	0
chr10_pat	68.9832	pq	0	68.9832	pq	0	76.1336	pq	0
chr11_pat	67.6551	pq	2	71.7729	q	0	76.7442	pq	0	*
chr12_pat	72.6999	pq	0	72.6999	pq	0	79.5193	pq	0	*
chr13_pat	72.1124	pq	0	72.1866	pq	0	75.8415	pq	0
chr14_pat	63.7976	pq	2	53.5123	pq	0	70.0497	pq	0	*
chrX_mat	67.6872	pq	3	68.6135	pq	0	60.8037	pq	0
chrY_pat	68.5219	pq	0	68.5219	pq	0	70.8414	pq	0

### Sheet: S2
Supplementary Table 2. Assembly quality comparison between T2T-mGirTip1 and ASM1759114v1 and versions of T2T-mGirTip1.
		ASM1759114v1	T2T-mGirTip1 (each haploid assembly has chrX, chrY, and chrM)
			v0.1-Mat	v0.1-Pat	v1.0-Mat	v1.0-Pat	v1.0-Pri
Genome
	Num. of total sequences	2096	117	114	17	17	17
	Num. of contigs	2056	106	103	16	17	17
	Num. of scaffolds	40	11	11	1	0	0
	Num. of gaps	35588	22	26	1	0	0
	Gap bases (Mbp)	3.45504	0.664547	0.794333	0.0075	0	0
	Chromosome assigned (Mbp)	2391.48	2557.63	2572.8	2580.18	2586.41	2580
	Num. of unplaced sequences	2081	100	97	0	0	0
	Unplaced bases (Mbp)	49.9963	13.6792	14.4989	0	0	0
Scaffold
	Total length (Gbp)	2.44148	2.57131	2.5873	2.58018	2.58641	2.58
	Minimum length (bp)	504	16977	16567	39,421	39,421	16430
	Average length (Mbp)	1.16483	21.977	22.6956	151.775	152.142	151.67
	Maximum length (Mbp)	236.006	239.044	238.23	239.044	238.23	238.23
	Q1 (bp)	1732	81659	76573	147,919,939	150,165,456	150165456
	Q2 (bp)	4000	121204	123799	162,004,231	162,115,330	162115330
	Q3 (bp)	9025.5	215508	212438	192,562,917	193,438,572	192562917
	N50 (Mbp) inc. gap	158.234	166.249	161.589	166.642	167.854	166.64
Gene Contents (inc. unplaced)
	Single_copy	96.4	98	97.7	98	98	98.2
	Duplicated	2.6	1.5	1.7	1.5	1.5	1.3
	Fragmented	0.2	0.1	0.1	0.1	0.1	0.1
	Missing	0.8	0.4	0.5	0.4	0.4	0.4
	Incomplete	4.5	4.4	4.4	4.4	4.4	4.3

### Sheet: S3
Supplementary Table 3. Non-syntenic region to ASM1759114v1 and its % annotated with RepeatMasker in T2T-mGirTip1.v1.0
Chromosome		Non-syntenic		RepeatMasker (within non-syntenic region)
Sequence	Length (bp)	Length (bp)	Proportion (%)	Not annotated	Annotated as repeat	% annotated
chr1_mat	227015169	16115169	7.09872	9639077	6476092	40.1863
chr1_pat	236983288	26833288	11.3229	15791547	11041741	41.1494
chr2_mat	239044432	4794432	2.00567	3187326	1607106	33.5203
chr2_pat	238229697	3529697	1.48164	2334184	1195513	33.8701
chr3_mat	192562917	5312917	2.75906	3069523	2243394	42.2253
chr3_pat	193438572	6388572	3.30264	4144827	2243745	35.1212
chr4_mat	212706620	3856620	1.81312	2867627	988993	25.644
chr4_pat	212213469	3613469	1.70275	2378193	1235276	34.1853
chr5_mat	194161901	9261901	4.77019	5876868	3385033	36.5479
chr5_pat	194525741	9825741	5.05113	6076867	3748874	38.1536
chr6_mat	179095304	4145304	2.31458	2894204	1251100	30.1811
chr6_pat	178487063	3137063	1.75759	2013543	1123520	35.8144
chr7_mat	161659603	8009603	4.95461	5940532	2069071	25.8324
chr7_pat	162115330	8865330	5.46853	5920298	2945032	33.2197
chr8_mat	164781490	12481490	7.57457	9690476	2791014	22.3612
chr8_pat	162492602	10442602	6.42651	7425260	3017342	28.8945
chr9_mat	166642449	13992449	8.39669	9929912	4062537	29.0338
chr9_pat	167853992	15553992	9.26638	11054381	4499611	28.929
chr10_mat	162004231	21754231	13.4282	13100616	8653615	39.779
chr10_pat	161569146	21019146	13.0094	12444848	8574298	40.7928
chr11_mat	152365032	19365032	12.7096	14165614	5199418	26.8495
chr11_pat	150900226	18100226	11.9948	12914101	5186125	28.6523
chr12_mat	147919939	9419939	6.36827	6038324	3381615	35.8985
chr12_pat	150165456	11565456	7.70181	7577535	3987921	34.4813
chr13_mat	124363158	6763158	5.43823	4798110	1965048	29.0552
chr13_pat	123819281	5969281	4.82096	4064365	1904916	31.912
chr14_mat	75183212	18800000	25.0056	15593527	3206473	17.0557
chr14_pat	72936098	16300000	22.3483	13473890	2826110	17.3381
chrM	39421	39421	100	38664	757	1.9203
chrX_mat	154011775	42211775	27.4081	22747307	19464468	46.1115
chrY_pat	26624642	26624642	100	12692993	13931649	52.3261
Diploid	4985911256	384091946	7.70355	249884539	134207407	34.9415
Primary	2578355884	220919786	8.56824	139565385	81354401	36.8253

### Sheet: S4
Supplementary Table 4. BUSCO “mammalia” single-copy ortholog counts for T2T-mGirTip1v1.0 assembly, using 9,226 protein coding genes.
		T2T-mGirTip1-v1.0
		Primary	Alternative
Genome
	Complete BUSCOs	0.983	0.961
	Single-copy	0.967	0.948
	Duplicated	0.016	0.014
	Fragmented BUSCOs	0.008	0.008
	Missing BUSCOs	0.009	0.031
Annotated proteins
	Complete BUSCOs	0.979	0.957
	Single-copy	0.309	0.303
	Duplicated	0.67	0.655
	Fragmented BUSCOs	0.004	0.004
	Missing BUSCOs	0.017	0.039
